# Host-derived lipoprotein is an environmental cue for asexual reproduction via a lipoprotein receptor homolog in a cestode

**DOI:** 10.64898/2026.07.17.739065

**Authors:** Taizo Saito, Kei Hayashi, Keisuke Nakagawa, Yasuhiro Takashima

## Abstract

Parasitic helminths undergo major changes in their host environment during their life cycles, including transitions between hosts, and respond by initiating specific developmental programs such as asexual reproduction. These programs are thought to be triggered by parasite recognition of host-derived environmental cues. However, the molecular identity of such host-derived cues and the mechanisms by which they are recognized remain unknown. Here, we investigated this mechanism in the cestode *Mesocestoides vogae*, which undergoes asexual reproduction in the intraperitoneal cavity of intermediate hosts such as mice. To mimic the intraperitoneal environment, serum was used as a proxy for conditions in peritoneal fluid in vitro. Mouse serum initiated asexual reproduction in vitro, whereas guinea pig serum did not. We found that the parasite establishes infection in the peritoneal cavity of guinea pigs but fails to proliferate. The marked difference in high-density lipoprotein (HDL) levels between mouse and guinea pig serum prompted us to test HDL, which initiated asexual reproduction. Knockdown of a putative HDL receptor homolog significantly reduced the frequency of asexual reproduction, supporting its role in the process. Together, these findings indicate that *M. vogae* uses HDL as a host-derived environmental cue through an HDL receptor homolog to trigger asexual reproduction. Here, we demonstrate that parasitic helminths can discriminate specific host-derived factors within complex host environments to initiate developmental programs.

**Significance Statement:** Parasitic helminths, including cestodes, undergo major developmental transitions in response to host environments, such as upon entry into specific organs. These transitions are thought to be triggered by host-derived factors, yet the identity of the host cues and the parasite molecules that sense them remain unknown. Here, we identify high-density lipoprotein as a host-derived cue that triggers asexual reproduction in *Mesocestoides vogae* and a candidate parasite receptor that senses this signal. Here, we provide molecular insight into how parasitic helminths sense environmental cues to trigger developmental switches.
