## Supplemental Table for "Host-derived lipoprotein is an environmental cue for asexual reproduction via a lipoprotein receptor homolog in a cestode"

### Sheet: Table S1
Supplemental Table 1. HDL-C concentrations (mg/dL) in peritoneal fluid and serum of infected mice
	serum	ascite
mouse 1	61.59	35.06
mouse 2	50.91	21.34
mouse 3	21.0	9.0

### Sheet: Table S2
Supplemental Table 2. Scavenger receptor class B type 1 (SR-BI) homolog sequences in cestodes
		sequence_ID	E-value	PANTHER-based protein family/subfamily classification (PANTHER_19.0)	HMM E-value score	amino acid sequence
Cyclophyllidea	Taenia solium	KAL5960621.1	2e-60	SCAVENGER RECEPTOR CLASS B TYPE-1 SR-B1 (PTHR11923)	4.2e-65	MSIGKTCGDSSRGIRIALCILSCFFTLTALSLVICELLFDTIERNLITKNLVITEDSASFKVLKTETISKIEFYLFNLTNAREWEKNGTKPRLKAVGPYVYRRIAKKNDMRFIETTCNQRFLQYTTSITYHFEPNGSIGDPKKDSLTMVNFVERTASSMISQAGSFTTKALWYLITKPLYLNLTADAIMWGHEYRSLATGKILGLVGDAKIGLFNRLNNTVHGPFKCDTGATNISRLGDLVAFKKKTEIDNWGSDYANMLNGTVDVITPPSVKIGDRRYTFSTDLCRSVPLVAKKWVSAKNYPKLKLLDLEMERKVFHSADEEPENAAFHLKVYPTDKYPPTGLLSMSPCVDFGIAGDEPLFISLPFFNQAAAEVKDAVIFDGPTEPNLIPSARIDPKT…
	Echinococcus granulosus	KAH9282283.1	5e-60	SCAVENGER RECEPTOR CLASS B MEMBER 1 (PTHR11923:SF110)	1e-65	MVTMKEGMSVCILFHSLSTSGSTASTQPCEVCENSSRRCRIALCILSCLVALIALSLMTCELLFDTIEGTIIAKKLVITENSSSFQILTTDSNSTLQFYLFNLTNAEEWQRNGTKPRLRTVGPYVYRRITKKKDVRFSEDRCDRRVLEYSLSTVYYFERNGSVGDPGQDRLLVPNFVERIATSMISQAGSTTTQWLWILTPNPLLMNLTAEEIMWGHEYQSLSMAKVFGMVKDTKIGLFNRLNNTLYGPYQINTGAHNISKLGALVAFEGKINLDKWGSVYANMLNGSADAVTPPSVKMGARRYMFSSDLCRSVSFIAKKWVSASNYPRLKLLALEMEEKVFVSADEEPDNVAFHPKVYPTNQYPPTGLLSLSPCVDFGIAGDEPLFISLPYFNQAAVE…
	Hydatigera taeniaeformis	VDM30275.1	7e-58	SCAVENGER RECEPTOR CLASS B TYPE-1 SR-B1 (PTHR11923)	9.4e-53	MWEFFTMLQHCVMDSILDLHVDRRRTVSFYLFNLTNAEEWQTNGTKPKLRAVGPYRYRRITKKSDIHFSEGSCGQRVLEYKLSTVYHFEPNGFTRDPRQDRLIVPNFVEGIANSMIKQAGSLGTRAVWYFLSKPLLLNLTAEEIMWGHEYGNLVAGRVLGMVEDAKIGLFNRLNNTIYGPYKTDTGNINISRLGALVAFEGKTQLDKWGSDYANMLNGTADIITPPSVKMGDRRYMFSTEICRSVPLVAKKWVSAKNFPQLKLLSLEIDSKVFLSADEDPDNAAFHAHVYPTNKYPPTGLLSISPCVDFGIEGDEPLFISLPFFNQAADEVKDSVAFDGLIEPHLTSQVHVDPKTGILVEGELFFQINIFLSKTIQRTPKDIYFPLAYINECALFVVLH…
	Taenia crassiceps	KAL5106083.1	3e-57	SCAVENGER RECEPTOR CLASS B TYPE-1 SR-B1 (PTHR11923)	2.4e-62	MSLQSPAGELEHVVWWDVEVMECRKYRTTLEYRCTQSYPGRQAQLLYNAAAVPRLALSLPSRGRMAMMKTGKICGRSLRSYRIALCILSCLFTLTTIGLVACELLFDTVEYNLVAKNLVIAENSSSFQILKTDSEGKVEFYLFNLTNADEWQKNEAKPRLRTVGPYVYRRTVKKTGIRFIEAIYGQRFLEYSLSTVYHFEPNGSIGDPRKTRLTVPNFVEGVANSMIKQAGSFGTKLAWFFLRKPPIVRLTAEEIMWGYEYGSLSAGKFLGLVKDAKIGLFNRLNNSVYGPYKSDTGVTNITRLGAMVAYENKAELSKWGSVYANMLNGTADIITPPSVKMGDKRYMFSSDICRSVSFVAKKWVSAKNYPQLKLLALEMDTNVFRSADEEPDNVAFHPK…
	Echinococcus granulosus	KAH9281825.1	3e-46	SCAVENGER RECEPTOR CLASS B MEMBER 1 (PTHR11923:SF110)	2.5e-55	MVTMKEGEVCENSSRRCRIALCILSCLVALIALSLMTCELLFDTIEGTIIAKKLVITENSSSFQILTTDSNSTLQFYLFNLTNAEEWQRNGTKPRLRTVGPYVYRRITKKKDVRFSEDRCDRRVLEYSLSTVYYFERNGSVGDPGQDRLLVPNFVERIATSMISQAGSTTTQWLWILTPNPLLMNLTAEEIMWGHEYQSLSMAKVFGMVKDTKIGLFNRLNNTLYGPYQINTGAHNISKLGALVAFEGKINLDKWGSVYANMLNGSADAVTPPSVKMGARRYMFSSDLCRSVSFIAKKWVSASNYPRLKLLALEMEEKVFVSADEEPDNVAFHPKVYPTNQYPPTGLLSLSPCVDFGIAGDEPLFISLPYFNQAAVEVKEAVDFEGPTEPNLTSHLHID…
	Taenia asiatica	VDK36987.1	5e-42	SCAVENGER RECEPTOR CLASS B TYPE-1 SR-B1 (PTHR11923)	1.4e-50	MKEGKNCGESSRGIRVALYILSCFFTLTALGLVICELLFDTIERNLITKNLVITEDSTSFEILKVETISKVEFYLFNLTNAREWEKNGTKPRLRAVGPYVYRRTAKKNDMRFIETTCNQRFLQHTTFVTYHFEPNGSIGDPKKDSLTMVNFVERTANSMIKQAGSLTTRALWYLVPKPLYLNLTADGAMWGHEYNSLATGKFLGLVGDTKIGLFKQLNNTVHGPFKYDTGATNISKLGNLVAYKKKTELDKWGSDYANMLNGTVDVITPPSVKIGERRYTFSTDLCRSVPLVAKKWVSAKNYPHLKLLDLEMERKVFHSADEEPDNAAFHLKVYPIDKYPPNGLLSISPCVDFGIAGDEPLFISLPFFNQATDEVKNAVIFEDPTEPNLIPRARIDPEA…
	Echinococcus granulosus	XP_024353046.1	5e-39	SCAVENGER RECEPTOR CLASS B MEMBER 1 (PTHR11923:SF110)	3.8e-56	MSVGMIVGKSPRKCWIALLTLSCLVLLTTLGLATCELLFDTIESNLLVKELIITENSSGFQVLTTNSNNTVQFYLFNLTNAEEWQKNRKKPRLRAVGPYVYRRFIEKKDVRFREDICGRGVMEYSTSTVYQFEPKGSIGDPKKDRLVVPNFVECIANSMIKQAGSFATQLLWGFLSRPLLLDLTVDEVMWGHEYQNLLTGKVLGLVGDTKMGLFKQLNNSVKGPYQINTGFYNISKLGNLVAIKGKPRLDNWNSTYANMLNGTADAITPPSVKLGDRRYMFSADLCRSVPLIAKKWVSAKNLPELKLLSLEMDRKVFLSADEEPDNAAFHPKVYPTKKYPPTGLLSISPCVDFGISGDEPLFISLPFFNQAADAVKDAVVFEGPTEPNLMSHLHIDSVI…
	Anoplocephala perfoliata	KAM7536562.1	4e-38	SCAVENGER RECEPTOR CLASS B TYPE-1 SR-B1 (PTHR11923)	2.3e-60	MKTVCKSLKFLTARCPRIRIVLLVISCLLLFVIIGLTLCDINFELIERNQIAKKLIISETSESYKLLSSESNGRLSIYLFNVTNMDAWLYGKSKPVLRALGPYVYRKVTTRGNFSFTREEGNRRYFQYTIVQRYFFERNESIGDHSTDRVIMPNYLHIALDYLIYYTRDYIVYTWFQRLKKFEYLNLTVEELLWGYEDPTLMELKDRKESPTSRGGLFLNRNNSLHGPFKIDTGEGNISNLGILKEYKGKRMLNNWASDYANMLNGTADFISPPALKLGDTRYVFGSSVCRSVALKAKQWIPAKNFPQLKVLNLELDKRQFLSVYEEPANKAFHVMNEMEEKYPPSGLWSMSPCMEIGAKGNEPIYMSLPFFYLGDDRLKNSVTFEGDIKEGLIPSFSV…
	Echinococcus granulosus	XP_024346450.1	2e-37	SCAVENGER RECEPTOR CLASS B MEMBER 1 (PTHR11923:SF110)	1.4e-50	MYSRDHVEDRMVTMKEGEVCENSSRRCRIALCILSCLVALIALSLMTCELLFDTIEGTIIAKKLVITENSSSFQILTTDSNSTLQFYLFNLTNAEEWQRNGTKPRLRTVGPYVYRRITKKKDVRFSEDRCDRRVLEYSLSTVYYFERNGSVGDPGQDRLLVPNFVERIATSMISQAGSTTTQWLWILTPNPLLMNLTAEEIMWGHEYQSLSMAKVFGMVKDTKIGLFNRLNNTLYGPYQINTGAHNISKLGALVAFEGKINLDKWGSVYANMLNGSAKTGVTPTVCHHSMLTDCFSGEQFCDVGSPEESYFLLAADAVTPPSVKMGARRYMFSSDLCRSVSFIAKKWVSASNYPRLKLLALEMEEKVFVSADEEPDNVAFHPKVYPTNQYPPTGLLSLS…
	Hymenolepis microstoma	CUU98967.1	1e-32	SCAVENGER RECEPTOR CLASS B TYPE-1 SR-B1 (PTHR11923)	4e-57	MDTKRNLCPLGNCWCWWNCWSCFIVVGALGLLAVEISFDDIERNLIVKSLVLTNDSQTTKILTQKTIIDLQVHLFNITNSDDVIDLNAKPILQTVGPYVYRREATKVDINFTDECASKKCLQFSEFSQVFFDENKSSGLPENETITVPDIVTVARKNAYWTFGGIFTKSKASSFMWNMPLPIFYAIFRSPIGLLTNMNNSQDGPFTMNTGISDIAKLGHLEAFNEETKLDTWESEYANMINGTMDVVTPPGLKLGEKRYVFSAGACRSFSFTATEAVFSKDIPQFKLLKMTLDKEQLQSVIENPDNLAFYKNDPHTDNRIPSGFLPLKIKDFSIPIFISMPYFHLVENETKNSVIFESSTEPNLEPYFLVDPKSGFLMEVNIHYQINIFLAKEDWKFDR…
	Hymenolepis diminuta	KAN1747728.1	2e-31	SCAVENGER RECEPTOR CLASS B TYPE-1 SR-B1 (PTHR11923)	2.1e-68	MDTSRKFYPLEKCWNCCRTLFYILPCFIGVAALGLLAVEFYFDDIERDLVAKGIVITNGSRTFDLMTRQINVSIHVHLFNITNSENVTKSEARPILQTVGPYVYRSEVTRNNVTFTNECASKKCLKFSERTRLFFDVNKSSGFPENENIMVPDIVKVATKIIAGEKNFVTRGLMNLAVYSREDFRILKASEIMWGFDDNLLFFTDLTSVGLLMKVNNSIGGPYTINTGENDITKIGQLEVYKNVTKLDTWASEYANMINGTTDVISPPGLKLGEKRYVFSPLICRSLSFTATEAVFLKNVPQFKVLKMTLDKEQLQSVEENPDNLAFNDKDPEYPPSGFLNVTRCLGSPLPIFISMPYFHLVENETKNSVIFESPFEPNLEPYFLVDPKTGILVGANIH…
	Anoplocephala perfoliata	KAM7536558.1	1e-23	SCAVENGER RECEPTOR CLASS B MEMBER 1 (PTHR11923:SF110)	1.2e-42	MKIAQKLVILNSSVTFNLTTSPSTTDLQVYLFSLANLDDVKNEKVKPILRTLGPYVYRREVTKINISYIDNGTSRKYLRFTEYNRCYFEPEKSVGDPKKDIIIIPNIIKILNNSFDGPYTINTGEGDITKIGKLEAYEDKTILDVWDSDYANMLNGTTIGVTPPGVKLGDKRYVFCPGLCRSLSFTATEWVTSKHVPQLKLLKLKLDKEQLQSVYENPENAVFNEKVFPTDRYAPSGLWDINRCLNLSFDVPLYVSMPYFHLVDEKTKNDIIFESPIQQGLEPYFLIDPLVSADKEASELLYKSAYEVPMSTRTSLRQLIGIVALLTVFLFAYAVLLKYRERAELRSCEYNRKILEDLELVFRMD
	Hymenolepis diminuta	VUZ42939.1	2e-21	SCAVENGER RECEPTOR CLASS B TYPE-1 SR-B1 (PTHR11923)	4.4e-15	MTLDKEQLQSVEENPDNLAFNDKDPEYPPSGFLNVTRCLGSPLPIFISMPYFHLVENETKNSVIFESPFEPNLEPYFLVDPKTGILVGANIHYQINTFMSKEKHDIARNMFIPLAYFKSVINAEEEAIQMLYKLAYEFP
	Hymenolepis weldensis	KAM3180506.1	4e-17	SCAVENGER RECEPTOR CLASS B TYPE-1 SR-B1 (PTHR11923)	7.7e-57	MGIDLVTSELAETWRTNAEKAFFNTRFKAYLMRSLHFSILIQTLFYILPCFMGVAALGLLVVEFYFDDIERDLVAKGIVLTNGSRTFELMTRQTNLGIHVHLFNITNSENVTKFEAKPILQTVGPYVYESKITRTNITFTDECASKKCLQFSELTQLFFDVNKSSEFPENEKIVVPDIVKVGAKNIADKKNVVSGTFINFVLRTRKNFCILKASELMWGLDDSLLSLGSLIGMFKDSTVGLLRAVNNSIGGPYTVNTGENDITKIGQLEAYKNMKKLNTWASEYANMINGTTDVVSPPGLKLGEKRYVFSSLICRSLSFTATEAVFLKNLPQFKLLKMTLDKEQLQSVEENPDNLAFNDKDPEYPPSGFLSLTRCLNSPLPIFISMPYFHLVENETKNG…
	Dibothriocephalus latus	VDK77704.1	1e-16	SCAVENGER RECEPTOR CLASS B TYPE-1 SR-B1 (PTHR11923)	1.9e-35	MSMDFLMQPSDKGLLKFWFFNVTNADKIGPLVKPKLQAIGPYVYRERTKPFDFRWSSDGKYTSLTYSIEVTYEFEKTLSVGDSENDVLFTAKIPDIVTFKGNYLNNEYRLTHCNFYPLKIVNAFTPPDVTVGSYRDIFAEQLCRSITFKVTDTLPHPSFEHFKVLKMSLLPETFHSAIDYPPNRKYLLNSTVGPEVPPTGVVDLSKCLAVGNLQVPIFGSLPFFRDASVEVSEKVDFLTTPPLGSDIDLKVEPQTGLILEGSTRLQFNIYSRGSKNRGVFREFPDDIFLPIAYASTYQVGSKEEVEKLHYLLDFLPNVLMNLLLSLLCIALLAIVSALTIFYVLLNRVGITFTYLFFILRSKIYLQKIFGDDDARSPVCNSNSKWVEQVAACLR
	Rodentolepis nana	VDO11540.1	1e-16	SCAVENGER RECEPTOR CLASS B TYPE-1 SR-B1 (PTHR11923)	1.9e-35	MWALTELFLLMTDTTLKLYPLDKCWYWWNCWSYVLVVAALGLLAVEIYFEDIEKNLIVKSLILSNDSQTSQILTQKTIVDLQVHLFNITNSEEVVADVVTPPGLKLGDKRYIFFAGLCRSFSFTATEAVFSEDVPQLKLLKMTLDKEQLQSVEENPDNWAFHDKDTFTGNFAPSGFVPLKRCLKGPDVPIFISMPYFNLVDNETKSAVIFESPPESNWEPYFLLDPLISVKKEDAQKLYWLAYEVPVIFRTCLRLTIAFLFSLATLRSLIAVYIKYFGTRVEEKQNCEITSSQNELALTDFAFSTLF
	Hymenolepis weldensis	KAM3175032.1	5e-13	SCAVENGER RECEPTOR CLASS B MEMBER 1 (PTHR11923:SF110)	3.7e-93	MAGKNCSKKSAIAVGILCGVLLLTTIALIAIYGSFDKLVARMIYGNVAITPSSSVYSQWVSPDTPILFSIYLFNITNEKEIEKGGKPRVQQLGPYVYREKRTKTNITWPKGDTSRVSFYQRLVFTLDRNLSIGDPDKDTVIGISTPFVAIAANMEAGNGPSSEEYTFMTLLIKPKLFIKTSVTKFLWGYVDSITYVCNAFDSKKCPTPKVGLMLGKNETDVGPFVIDTGVNDVTKLGNILTFQGKDTVDVWSSDKANQIIGTDGSHVAPDLTMDSRRFIFVADLCRSFEMRADGIGKLTNSDKIKVFSLSGTPETAQSAAMNPDNLGYCPPKTPGPKCPPAGTFDLSSCRRQGNLRPPVYSSQPYFLGADPALREGIDGLYMPSKDNASTKVFVEPKLG…
	Hymenolepis diminuta	KAN1749788.1	1e-10	SCAVENGER RECEPTOR CLASS B TYPE-1 SR-B1 (PTHR11923)	4.3e-94	MKLLNDTTLFKSWSSCRSGMIVEFYFFVVSNVKEFMKGEKPILRQVGPYTYEQVTCKGILQSSPQNGTVLYADRNTFKFLPNRSIGLESDNITVLNIGYVSIANFFGKSKVIDEIVGLFINHYYHHQLFLTKTAYEMIWGYEDPVLKKISKLVNVQDKIGLFADKNGSIGVRYEINDGALDTSKVGQILTLNGSRNLSVWNTPLANSINGSDGSLFPPFLDTAFPVHVFSPDLCRSLEFQTHENDKLVYINSVPTRKFTLSNNTFLSPDVYPRNRGFCLDYPNCPKSGVLDMRSCMKNAPIAISLPHFNGADQSYRDAVIGMHPRRDMDISLFIEPQTGVILQALQLIQVNAIVFPNPYFPEFAHLRNLTYLPVGYINTSIYVSDSVARTLITTLFIPQ…
Diphyllobothriidea	Spirometra sp.	KAL7058208.1	6e-23	SCAVENGER RECEPTOR CLASS B TYPE-1 SR-B1 (PTHR11923)	1.4e-55	MQLSENFPLLQSIVLKPDSLSTNFLMTESDTGLLNVWFFNVTNAGQISPRVKPKLQAIGPYVYRQHFKAFDFQWSPDGQYTELTYSVNITYEFERKLSAGDPEKDILFAPKIPDITVSTLFEKFLRHPKMGKVTRHFLKPILKTTPHELLWGYEDKLLKTCNRLAPELCKMSEIGMLHGKKSSIHGPYKIDTGVRDHAKLGFLLSVENKSELNVWINPDANKFTGPMYAFTPPHVTVGSYREMFSPLVCRSFTFKVADTVPHPNFEHLEVLQMSLLPETFHSTLDHPSNRKYLVNNTPGPEAPPTGVMDLSKCMAVGGLQVPIFGSLPFFRDASIEVSSGVEFIDAPPPAPDIALKVEPQTGLILEGTKRLQFNIYSRGTKNHGVFREFPDDIFLPLAY…
	Sparganum proliferum	BHF75095.1	6e-21	SCAVENGER RECEPTOR CLASS B TYPE-1 SR-B1 (PTHR11923)	1.9e-74	MSQCRPRCLFISPLLGILVCLLVAIICSGVYFKFDGLLHKKLLENIVIKPGSSSLAIMLDDSKYSYVRVWLFNLTNPTEVSNSATPKLRTVGPYVYRKYSFFDDHKWSADGKYTTFTYTEKNKFIFDPEMSVGDPQKDIIITAKMPDFTMVALGREFLRFSKVRKIMKHFVQPFTKTTAHQYIWGYEDKLLKVCNRLAGTICTSTNVGLLMSKNNSISDPVTILTGTDDTSRLGHILSINNQSMLDLWAGHYANMINGTTGAFTPPDVEIGSSRFMYATSICRSFNFTVRRKVRAKNFPDMELYELGPTPETFRSAQDHPANADFGVNETLGPQNLPGGVFDLSNCLFKKKRRAPVFFSLPYFYKAAVEVQNKVKFVGEEQKDLEFTFNIEPKSGIILE…
	Schistocephalus solidus	VDL89326.1	3e-14	PLATELET GLYCOPROTEIN 4 (PTHR11923:SF12)	7.2e-26	MTQCSPRCSFISLLLGMVVSTLTAIICSAVYYNFDELIQKRLTENIVIKPGSPSLAIMVDESKYSYLRVWLFNLTNPLEVEKSAKPKLKTVGPYVYRWQKLWIHLWCIFDPLERRIVVDWHLEFSEECEVEIRGPEKRVQIAHKKYSIFSDKLWSADGRHTTFTYTEKNVFVFDPKLSVANAFTPPNVQLGTSRFMYSTSVCRSFNFTIRKKVGATNFKEMELYELGPIAETFHSAQDHPSNADFHVNETLGPKNPPSGVFDLSNCLFKKKRRVPIFFSLPYFHKAALEVRNKVDFVGEPQQDLEFTFNIEPDKVANREIVEALHFKLYRLPSILRILLITLISMALILLLFIFVYFLILVAKMDFSLSTLVYRMRNNLYKQEDPPEKWESIDSYKMCN…
	Spirometra sp.	KAL7058179.1	4e-13	SCAVENGER RECEPTOR CLASS B TYPE-1 SR-B1 (PTHR11923)	3.9e-84	MKRKARHLFCFCGYFTRHERNTVTCPQKVPWFIVLLNTMFLLIGLSALVCVFCLDFLVKWKIGEEIKLKEGSLVYANWLAPGPLTKFSIYMYNITNPKEILRGQRPKLQEVGPYVYWEISAKENVTPVAFEARSSLSYMKRTTYTFDRSLSVGDPSTAEVISLSLSSLALLEATRTGRGPSPELIQFLTLLLNLSPFAKMSFNDHVWGNSDDLLSLCHAFTPETCKTDKLGLLLNVNNSLVGPYIVDSGRDNNSYIGQILSFKNQSSFDIWSSAEANLIQGTDGTRFAPDIHLNNTYNIFVPTLCRSLLMEAFRETRPSNFRHLRVLEMRPHQSNYEAAETNLRNAGFCALEPSGPQCPPQGLFDIASCKAPGAIKPPLFASLPHFLHADQRLQSALDG…

### Sheet: Table S3
Supplemetal Table 3. PCR primers used for amplification of the target gene sequence from cDNA
gene	primer name	sequence	PCR condition	reference
XLOC_004160	XLOC_004160 cDNA F	ATGTTTGGCACGAATATCTG	30 cycles of 98°C 10s, 60°C 15s, 68°C 30s	present study
	XLOC_004160 cDNA R	TCAAATGTTCATTGATTTATCC
chloroplast-specific ribosomal protein (GenBank Accession No. AY568722)	CSRP cDNA F	TGGCGACTCTTTCCCTTTC	30 cycles of 98°C 10s, 55°C 15s, 68°C 1 min
	CSRP cDNA R	CTATTCCTGACAGGAACATTAATTTC

### Sheet: Table S4
Supplemental Table 4. Primers used to generate PCR products used as templates for ssRNA synthesis
gene	primer name	sequence	PCR condition	reference
XLOC_004160	XLOC_004160 ssRNA F	ATGTTTGGCACGAATATCTGC	45 cycles of 98°C 10s, 60°C 15s, 68°C 10s	present study
	XLOC_004160 ssRNA R T7	TAATACGACTCACTATAGGG GGTACGATTGGTTGTGGAAG
	XLOC_004160 ssRNA F T7	TAATACGACTCACTATAGGG ATGTTTGGCACGAATATCTGC
	XLOC_004160 ssRNA R	GGTACGATTGGTTGTGGAAG
chloroplast-specific ribosomal protein (GenBank Accession No. AY568722)	CSRP ssRNA F	TGGCGACTCTTTCCCTTTC
	CSRP ssRNA R T7	TAATACGACTCACTATAGGG CTATTCCTGACAGGAACA
	CSRP ssRNA F T7	TAATACGACTCACTATAGGG TGGCGACTCTTTCCCTTTC
	CSRP ssRNA R	CTATTCCTGACAGGAACATTAATTTC

### Sheet: Table S5
Supplemental Table 5. Primers used for qPCR
gene	name	sequence	reference
XLOC_004160	XLOC_004160 qPCR F	GCTTGATGATGCAGCCTTCG	present study
	XLOC_004160 qPCR R	ATGACCACAGTCCTGATGGC
tropomyosin 1 high molecular weight isoform (GenBank Accession No. HQ230018.1)	(Forward)	CAAGTGGTCGTCTAACTGAAACGT	A. Costábile, et al., Spatio-temporal expression of Mesocestoides corti McVAL2 during strobilar development, Experimental Parasitology 181, 30–39, 2017
	(Reverse)	ACGGTTCCTCTCGCTCTCTTC
glyceraldehyde 3- phosphate deshydrogenase (WormBaseParasite Accession No. MCOS_0000958101-mRNA-1)	(Forward)	CGTACTGCCGCACAAAATATTATT
	(Reverse)	CCGTTAAGCTCAGGAATGACCTT
